# Geochemical and metagenomic characterization of Jinata Onsen, a Proterozoic-analog hot spring, reveals novel microbial diversity including iron-tolerant phototrophs and thermophilic lithotrophs

**DOI:** 10.1101/428698

**Authors:** Lewis M. Ward, Airi Idei, Mayuko Nakagawa, Yuichiro Ueno, Woodward W. Fischer, Shawn E. McGlynn

## Abstract

Hydrothermal systems, including terrestrial hot springs, contain diverse geochemical conditions that vary over short spatial scales due to progressive interaction between the reducing hydrothermal fluids, the oxygenated atmosphere, and in some cases seawater. At Jinata Onsen, on Shikinejima Island, Japan, an intertidal, anoxic, iron-rich hot spring mixes with the oxygenated atmosphere and seawater over short spatial scales, creating a diversity of chemical potentials and redox pairs over a distance ∼10 m. We characterized the geochemical conditions along the outflow of Jinata Onsen as well as the microbial communities present in biofilms, mats, and mineral crusts along its traverse via 16S rRNA amplicon and genome-resolved shotgun metagenomic sequencing. The microbial community changed significantly downstream as temperatures and dissolved iron concentrations decreased and dissolved oxygen increased. Near the spring source, visible biomass is limited relative to downstream, and primary productivity may be fueled by oxidation of ferrous iron and molecular hydrogen by members of the Zetaproteobacteria and Aquificae. Downstream, the microbial community is dominated by oxygenic Cyanobacteria. Cyanobacteria are abundant and active even at ferrous iron concentrations of ∼150 μM, which challenges the idea that iron toxicity limited cyanobacterial expansion in Precambrian oceans. Several novel lineages of Bacteria are also present at Jinata Onsen, including previously uncharacterized members of the Chloroflexi and Caldithrichaeota phyla, positioning Jinata Onsen as a valuable site for future characterization of these clades.
