## SupplementalTable5 for "Geochemical and metagenomic characterization of Jinata Onsen, a Proterozoic-analog hot spring, reveals novel microbial diversity including iron-tolerant phototrophs and thermophilic lithotrophs"

### Sheet: table_mc2000_sorted_L3
Taxon	Outflow A	Outflow B	Pool 1 A	Pool 1 B	Pool 2 A	Pool 2 B	Pool 3 A	Pool 3 B	Source Pool A	Source Pool B
D_0__Archaea;D_1__Altiarchaeota;D_2__Altiarchaeia	0	0	0	0	0	0	0	0	0	6.16048e-05
D_0__Archaea;D_1__Asgardaeota;D_2__Lokiarchaeia	0	0	1.03877e-05	0	0	0	0	0	0	6.16048e-05
D_0__Archaea;D_1__Asgardaeota;Other	0	0	2.07753e-05	0	0	0	7.07389e-05	0	3.12695e-05	6.16048e-05
D_0__Archaea;D_1__Crenarchaeota;D_2__Bathyarchaeia	0	0	1.03877e-05	1.76454e-05	2.80191e-05	0	0	0	3.12695e-05	9.24072e-05
D_0__Archaea;D_1__Crenarchaeota;D_2__Crenarchaeota Incertae Sedis	0.000143796	0.000548396	0	1.76454e-05	0	0	0.000247586	0	0	0
D_0__Archaea;D_1__Crenarchaeota;D_2__Thermoprotei	0.000328677	0.00109679	1.03877e-05	0	0	0.000224517	3.53694e-05	0	0	0
D_0__Archaea;D_1__Diapherotrites;D_2__Micrarchaeia	2.05423e-05	0.000329038	5.19383e-05	0	0.000168114	0	0	0	0	0
D_0__Archaea;D_1__Euryarchaeota;D_2__Archaeoglobi	2.05423e-05	5.48396e-05	5.19383e-05	5.29362e-05	0	0	0	0	0	0
D_0__Archaea;D_1__Euryarchaeota;D_2__Methanomicrobia	0.00061627	0.00109679	3.1163e-05	3.52908e-05	0	0	0.00169773	0.00337187	0.00331457	0.00418913
D_0__Archaea;D_1__Euryarchaeota;D_2__Thermococci	0	5.48396e-05	0	0	0	0	0	0	0	0
D_0__Archaea;D_1__Euryarchaeota;D_2__Thermoplasmata	8.21693e-05	0.000164519	2.07753e-05	0.000158809	0.000168114	0	3.53694e-05	0	9.38086e-05	0.000184814
D_0__Archaea;D_1__Hydrothermarchaeota;D_2__uncultured archaeon	8.21693e-05	5.48396e-05	6.2326e-05	0.000141163	0	0	0	0	0	0
D_0__Archaea;D_1__Nanoarchaeaeota;D_2__Nanohaloarchaeia	2.05423e-05	0	2.07753e-05	1.76454e-05	0	0	0	0	0	0
D_0__Archaea;D_1__Nanoarchaeaeota;D_2__Woesearchaeia	0.000102712	5.48396e-05	0.000966053	0.000141163	0.000560381	0.0103278	0.000530542	0	0.000750469	0.000277222
D_0__Archaea;D_1__Thaumarchaeota;D_2__Nitrososphaeria	2.05423e-05	0	0.000436282	0.000599944	0.0332586	0.00179614	0.000212217	0.000963391	0.000375235	0.000338826
D_0__Archaea;D_1__uncultured;Other	0	0	0	1.76454e-05	0	0	0	0	0	0
D_0__Archaea;Other;Other	0	0	1.03877e-05	0	5.60381e-05	0	0	0	0	0
D_0__Bacteria;D_1__Acetothermia;D_2__Acetothermiia	8.21693e-05	0.000164519	0.000779075	0.000176454	2.80191e-05	0	0	0	0	9.24072e-05
D_0__Bacteria;D_1__Acidobacteria;D_2__AT-s3-28	0	0	1.03877e-05	0	5.60381e-05	0	0	0	3.12695e-05	3.08024e-05
D_0__Bacteria;D_1__Acidobacteria;D_2__Acidobacteriia	4.10846e-05	0.000219358	0.000155815	0.000158809	0.000560381	0.000673552	0.000672019	0	0.000813008	0.000585246
D_0__Bacteria;D_1__Acidobacteria;D_2__Aminicenantia	0	0	3.1163e-05	0	0	0	3.53694e-05	0	0	0
D_0__Bacteria;D_1__Acidobacteria;D_2__Blastocatellia (Subgroup 4)	0.00108874	0.00142583	0.00119458	0.000846979	0.000224152	0.000224517	0.000848866	0	0.00068793	0.000985677
D_0__Bacteria;D_1__Acidobacteria;D_2__GBS-L1-B05	0.000308135	0.00148067	0.00149582	0.000599944	0.000168114	0	0	0	0	3.08024e-05
D_0__Bacteria;D_1__Acidobacteria;D_2__Holophagae	2.05423e-05	5.48396e-05	1.03877e-05	3.52908e-05	0.000140095	0.000224517	0	0	0.000156348	0.000277222
D_0__Bacteria;D_1__Acidobacteria;D_2__Subgroup 17	0	0.000109679	3.1163e-05	1.76454e-05	8.40572e-05	0.000224517	0	0.000481696	6.25391e-05	0.000308024
D_0__Bacteria;D_1__Acidobacteria;D_2__Subgroup 18	0	5.48396e-05	1.03877e-05	0	0	0.000224517	0	0	0	6.16048e-05
D_0__Bacteria;D_1__Acidobacteria;D_2__Subgroup 21	4.10846e-05	0	0.000186978	0.000176454	0.000140095	0	0	0	0	0
D_0__Bacteria;D_1__Acidobacteria;D_2__Subgroup 22	0.00299918	0.00400329	0.0317655	0.00929912	0.073578	0.00202066	0.00268808	0.00240848	0.00146967	0.000954874
D_0__Bacteria;D_1__Acidobacteria;D_2__Subgroup 25	0	0	0	0	0	0	0	0	0	3.08024e-05
D_0__Bacteria;D_1__Acidobacteria;D_2__Subgroup 26	0	0	0.000332405	0	0.000924629	0	0.000106108	0	0	6.16048e-05
D_0__Bacteria;D_1__Acidobacteria;D_2__Subgroup 5	0	0	0	0	0	0	0	0	0	0.00012321
D_0__Bacteria;D_1__Acidobacteria;D_2__Subgroup 6	0.000102712	0.000274198	0.00017659	0.00045878	0.000364248	0.000449035	0.000247586	0.00192678	0.000500313	0.00113969
D_0__Bacteria;D_1__Acidobacteria;D_2__Subgroup 9	0	0	0.000103877	7.05816e-05	0.00734099	0.000224517	3.53694e-05	0	6.25391e-05	0
D_0__Bacteria;D_1__Acidobacteria;D_2__Thermoanaerobaculia	0.000184881	0.000767754	0.000405119	0.000194099	0.00423088	0.00269421	0.00420896	0.00337187	0.00681676	0.000338826
D_0__Bacteria;D_1__Acidobacteria;Other	0	5.48396e-05	0.00013504	3.52908e-05	0.00106472	0	3.53694e-05	0	0.00068793	0
D_0__Bacteria;D_1__Actinobacteria;D_2__0319-7L14	0	0	0	0	5.60381e-05	0	3.53694e-05	0	9.38086e-05	0
D_0__Bacteria;D_1__Actinobacteria;D_2__Acidimicrobiia	0.00061627	0.00120647	0.00013504	0.000123518	0.000812553	0	0.000176847	0.000481696	0.000500313	0.000215617
D_0__Bacteria;D_1__Actinobacteria;D_2__Actinobacteria	0.000821693	0.00126131	0.00156854	0.000564653	0.00148501	0.000449035	0.00293566	0.000481696	0.00196998	0.00175574
D_0__Bacteria;D_1__Actinobacteria;D_2__Coriobacteriia	0	0	1.03877e-05	0	0	0	0	0	0	0
D_0__Bacteria;D_1__Actinobacteria;D_2__MB-A2-108	0	0.000164519	0	5.29362e-05	0	0.000224517	7.07389e-05	0	6.25391e-05	0.000308024
D_0__Bacteria;D_1__Actinobacteria;D_2__Nitriliruptoria	0	0	0	0	0	0	0	0	0	3.08024e-05
D_0__Bacteria;D_1__Actinobacteria;D_2__Rubrobacteria	0	0	0	0	2.80191e-05	0	0	0	0	6.16048e-05
D_0__Bacteria;D_1__Actinobacteria;D_2__Thermoleophilia	0.000143796	0.000274198	0.000249304	0.000388199	0.000476324	0.00112259	0.000848866	0	0.00065666	0.00110889
D_0__Bacteria;D_1__Actinobacteria;D_2__WCHB1-81	0	0	1.03877e-05	0	2.80191e-05	0	0	0	0	3.08024e-05
D_0__Bacteria;D_1__Actinobacteria;Other	0	0	1.03877e-05	0	2.80191e-05	0	3.53694e-05	0	3.12695e-05	9.24072e-05
D_0__Bacteria;D_1__Aegiribacteria;D_2__uncultured bacterium	2.05423e-05	0	0	0	0	0	0	0	9.38086e-05	6.16048e-05
D_0__Bacteria;D_1__Aegiribacteria;Other	0	0	1.03877e-05	0	0	0	0	0	3.12695e-05	0.000154012
D_0__Bacteria;D_1__AncK6;Other	0	0	0	0	2.80191e-05	0	0	0	0	0
D_0__Bacteria;D_1__Aquificae;D_2__Aquificae	0.331717	0.294434	0.034913	0.250459	0.00198935	0.000673552	0.00169773	0.000963391	0.00612883	0.0064685
D_0__Bacteria;D_1__Armatimonadetes;D_2__Chthonomonadetes	4.10846e-05	0	1.03877e-05	1.76454e-05	0	0	0	0	3.12695e-05	9.24072e-05
D_0__Bacteria;D_1__Armatimonadetes;D_2__Fimbriimonadia	0	0	0.000103877	1.76454e-05	5.60381e-05	0.000224517	3.53694e-05	0	0	0
D_0__Bacteria;D_1__Armatimonadetes;D_2__uncultured	8.21693e-05	0.000274198	7.27137e-05	0.000141163	2.80191e-05	0	0.000141478	0	9.38086e-05	0.000277222
D_0__Bacteria;D_1__Atribacteria;D_2__JS1	0	0	0	0	0	0.000224517	3.53694e-05	0	0	6.16048e-05
D_0__Bacteria;D_1__BRC1;D_2__uncultured bacterium	0	0	2.07753e-05	0	0	0	3.53694e-05	0	3.12695e-05	0
D_0__Bacteria;D_1__BRC1;D_2__uncultured organism	0	0	0	0	0	0	0	0	3.12695e-05	0
D_0__Bacteria;D_1__BRC1;Other	0	0	0.000353181	5.29362e-05	0.000560381	0	3.53694e-05	0	0.000187617	3.08024e-05
D_0__Bacteria;D_1__Bacteroidetes;D_2__Bacteroidia	0.0017461	0.00350973	0.00870487	0.01851	0.061726	0.131118	0.133095	0.106936	0.0977799	0.0388418
D_0__Bacteria;D_1__Bacteroidetes;D_2__Chlorobia	0	0	0	1.76454e-05	0	0.0013471	0.000884236	0.000481696	0	0
D_0__Bacteria;D_1__Bacteroidetes;D_2__Ignavibacteria	0.000123254	0.000438717	0.00138156	0.000335263	0.000112076	0.00112259	0.000318325	0.000481696	0.00859912	0.000369629
D_0__Bacteria;D_1__Bacteroidetes;D_2__Rhodothermia	4.10846e-05	0.000329038	0.00190094	0.000370553	0.00809751	0.0246969	0.00137941	0	0.00106316	0.00560604
D_0__Bacteria;D_1__CK-2C2-2;D_2__uncultured organism	0	0	0	0	0	0	0	0	3.12695e-05	0
D_0__Bacteria;D_1__Caldiserica;D_2__Caldisericia	0	0	0	0	0	0	0	0	0	3.08024e-05
D_0__Bacteria;D_1__Calditrichaeota;D_2__Calditrichia	0.00211586	0.00822594	0.021544	0.0041996	0.0216307	0.00269421	0.0142539	0.00674374	0.00193871	0.00089327
D_0__Bacteria;D_1__Chlamydiae;D_2__Chlamydiae	0	0	1.03877e-05	0	0	0	0	0	3.12695e-05	0
D_0__Bacteria;D_1__Chlamydiae;D_2__LD1-PA32	0	0	0	0	2.80191e-05	0	0	0	0	0
D_0__Bacteria;D_1__Chloroflexi;D_2__AD3	0	5.48396e-05	0	0	0	0	0	0	0	9.24072e-05
D_0__Bacteria;D_1__Chloroflexi;D_2__Anaerolineae	0.0181183	0.0592268	0.0544314	0.0186865	0.042589	0.105074	0.0441764	0.0674374	0.00484678	0.00283382
D_0__Bacteria;D_1__Chloroflexi;D_2__Chloroflexia	0.000780608	0.00170003	0.000612872	0.000405844	0.000336229	0	0.000848866	0.00192678	0.000375235	0.000246419
D_0__Bacteria;D_1__Chloroflexi;D_2__Dehalococcoidia	0	0	9.3489e-05	5.29362e-05	0.000140095	0.000224517	0	0.000963391	6.25391e-05	6.16048e-05
D_0__Bacteria;D_1__Chloroflexi;D_2__Gitt-GS-136	2.05423e-05	0	0	3.52908e-05	8.40572e-05	0	0.000176847	0.000481696	6.25391e-05	0.00012321
D_0__Bacteria;D_1__Chloroflexi;D_2__JG30-KF-CM66	0	0	0	0	0	0	0	0	0	3.08024e-05
D_0__Bacteria;D_1__Chloroflexi;D_2__KD4-96	2.05423e-05	0	0	1.76454e-05	0	0	7.07389e-05	0	3.12695e-05	6.16048e-05
D_0__Bacteria;D_1__Chloroflexi;D_2__Ktedonobacteria	0	5.48396e-05	0	0	0	0	3.53694e-05	0	3.12695e-05	0.000184814
D_0__Bacteria;D_1__Chloroflexi;D_2__OLB14	0	0	5.19383e-05	0	2.80191e-05	0	7.07389e-05	0.000481696	3.12695e-05	3.08024e-05
D_0__Bacteria;D_1__Chloroflexi;D_2__P2-11E	0	5.48396e-05	0	3.52908e-05	0	0.000224517	0	0	0	0.00012321
D_0__Bacteria;D_1__Chloroflexi;D_2__TK10	2.05423e-05	0	2.07753e-05	0	0	0	3.53694e-05	0.000481696	3.12695e-05	6.16048e-05
D_0__Bacteria;D_1__Chloroflexi;Other	0	0	3.1163e-05	0	0	0	0	0	0	0
D_0__Bacteria;D_1__Cloacimonetes;D_2__Cloacimonadia	8.21693e-05	0	0	0	2.80191e-05	0.000224517	0.000176847	0.000963391	0.000187617	9.24072e-05
D_0__Bacteria;D_1__Cyanobacteria;D_2__Melainabacteria	0	0	0	0	0.000112076	0	0	0	0	0
D_0__Bacteria;D_1__Cyanobacteria;D_2__Oxyphotobacteria	0.000390304	0.00180971	0.0392654	0.00864625	0.269179	0.182533	0.34701	0.415222	0.233177	0.756445
D_0__Bacteria;D_1__Cyanobacteria;D_2__Sericytochromatia	0	0	0	1.76454e-05	2.80191e-05	0	7.07389e-05	0	0	0
D_0__Bacteria;D_1__Dadabacteria;D_2__Dadabacteriia	0	0	3.1163e-05	0	0.000336229	0	0	0	0	0
D_0__Bacteria;D_1__Deferribacteres;D_2__Deferribacteres	2.05423e-05	5.48396e-05	3.1163e-05	8.8227e-05	5.60381e-05	0.000449035	0.000106108	0	6.25391e-05	0.000215617
D_0__Bacteria;D_1__Deinococcus-Thermus;D_2__Deinococci	0.000862777	0.00224842	0.000332405	0.000123518	0.000616419	0.000449035	0.000778128	0.000963391	0.00065666	0.000338826
D_0__Bacteria;D_1__Dependentiae;D_2__Babeliae	4.10846e-05	0.000164519	3.1163e-05	0.000123518	2.80191e-05	0	0.000106108	0	9.38086e-05	0
D_0__Bacteria;D_1__Dictyoglomi;D_2__Dictyoglomia	0	0	1.03877e-05	0	0	0	0	0	0	0
D_0__Bacteria;D_1__Elusimicrobia;D_2__4-29	0	0	0	0	0	0	0	0	3.12695e-05	0
D_0__Bacteria;D_1__Elusimicrobia;D_2__Elusimicrobia	0.00248562	0.00115163	4.15507e-05	7.05816e-05	0	0	0	0	6.25391e-05	6.16048e-05
D_0__Bacteria;D_1__Elusimicrobia;D_2__Lineage IIb	0	0	4.15507e-05	0	0.000336229	0	3.53694e-05	0	0	0
D_0__Bacteria;D_1__Entotheonellaeota;D_2__Entotheonellia	0	0	0	1.76454e-05	0.000112076	0	0	0	0	3.08024e-05
D_0__Bacteria;D_1__Epsilonbacteraeota;D_2__Campylobacteria	0.000123254	0.000493556	0.000207753	0.0036526	0.000224152	0.000673552	0.000813497	0	0.000500313	0.000369629
D_0__Bacteria;D_1__FBP;Other	0	0	2.07753e-05	0	0	0	7.07389e-05	0	0	0
D_0__Bacteria;D_1__Fibrobacteres;D_2__Chitinivibrionia	0	0	0	0	0	0	7.07389e-05	0	0	0
D_0__Bacteria;D_1__Fibrobacteres;D_2__Fibrobacteria	2.05423e-05	0	2.07753e-05	0	0	0.000224517	3.53694e-05	0	0	0
D_0__Bacteria;D_1__Firmicutes;D_2__Bacilli	0.0022802	0.00597752	0.000789463	0.00123518	0.0013169	0.00112259	0.00180384	0.00337187	0.00171982	0.00227938
D_0__Bacteria;D_1__Firmicutes;D_2__Clostridia	0.000205423	0.000548396	0.000425894	0.00088227	0.000840572	0.00112259	0.00166236	0.00144509	0.0065666	0.00187895
D_0__Bacteria;D_1__Firmicutes;D_2__Erysipelotrichia	0	0	0	3.52908e-05	2.80191e-05	0	7.07389e-05	0	3.12695e-05	9.24072e-05
D_0__Bacteria;D_1__Firmicutes;Other	0	0	1.03877e-05	1.76454e-05	0	0	0	0	0	0
D_0__Bacteria;D_1__Fusobacteria;D_2__Fusobacteriia	0.000184881	0.000493556	2.07753e-05	1.76454e-05	0	0	0	0	9.38086e-05	0.00012321
D_0__Bacteria;D_1__GAL15;D_2__uncultured bacterium	0	0	0	0	0	0	0	0	0	3.08024e-05
D_0__Bacteria;D_1__Gemmatimonadetes;D_2__BD2-11 terrestrial group	2.05423e-05	0	0.000155815	0.000370553	0.000924629	0.000449035	0.00063665	0.000963391	3.12695e-05	0
D_0__Bacteria;D_1__Gemmatimonadetes;D_2__Gemmatimonadetes	6.1627e-05	0.000548396	7.27137e-05	8.8227e-05	5.60381e-05	0.000898069	0.000176847	0	0.000218887	0.000462036
D_0__Bacteria;D_1__Gemmatimonadetes;D_2__Longimicrobia	0	0	7.27137e-05	3.52908e-05	0	0	0	0	0	0
D_0__Bacteria;D_1__Gemmatimonadetes;D_2__MD2902-B12	0	0	0	0	0	0.000224517	0	0	0	0
D_0__Bacteria;D_1__Gemmatimonadetes;D_2__PAUC43f marine benthic group	0	0	0	0	0	0	3.53694e-05	0	0	9.24072e-05
D_0__Bacteria;D_1__Gemmatimonadetes;D_2__S0134 terrestrial group	0	0	0	3.52908e-05	0	0	0	0	0	0
D_0__Bacteria;D_1__Gemmatimonadetes;Other	0	0	1.03877e-05	0	0	0	0	0	0	0
D_0__Bacteria;D_1__Hydrogenedentes;D_2__Hydrogenedentia	2.05423e-05	0	1.03877e-05	0	0	0	0	0	6.25391e-05	9.24072e-05
D_0__Bacteria;D_1__Hydrothermae;D_2__Candidatus Hydrothermae bacterium JdFR-74	0	5.48396e-05	0	0	0	0	0	0	0	0
D_0__Bacteria;D_1__Hydrothermae;D_2__microbial mat metagenome	0.00431389	0.0202906	0.00111148	0.000670525	0	0	0	0	6.25391e-05	9.24072e-05
D_0__Bacteria;D_1__Hydrothermae;D_2__uncultured Thermotogales bacterium	2.05423e-05	5.48396e-05	0	0	0	0	0	0	0	0
D_0__Bacteria;D_1__Hydrothermae;D_2__uncultured bacterium	0	0	1.03877e-05	0	0	0	0	0	0	0
D_0__Bacteria;D_1__Hydrothermae;Other	2.05423e-05	0.000658075	9.3489e-05	7.05816e-05	0	0	0	0	6.25391e-05	3.08024e-05
D_0__Bacteria;D_1__Kiritimatiellaeota;D_2__Kiritimatiellae	4.10846e-05	0	7.27137e-05	8.8227e-05	2.80191e-05	0	0.000212217	0	0.00150094	6.16048e-05
D_0__Bacteria;D_1__LCP-89;D_2__uncultured bacterium	0	0	0	0	0	0	7.07389e-05	0	0	0
D_0__Bacteria;D_1__Latescibacteria;D_2__Latescibacteria	0.000205423	0.000493556	0.010637	0.00211745	0.000980667	0.000224517	0.000212217	0	0.000125078	0.000277222
D_0__Bacteria;D_1__Latescibacteria;D_2__uncultured Verrucomicrobia bacterium	0	0	1.03877e-05	0	0	0	0	0	0	0
D_0__Bacteria;D_1__Latescibacteria;D_2__uncultured bacterium	2.05423e-05	5.48396e-05	7.27137e-05	3.52908e-05	0.000196133	0.000449035	0.000247586	0	0.000437774	0.000246419
D_0__Bacteria;D_1__Latescibacteria;D_2__uncultured organism	2.05423e-05	0.000219358	5.19383e-05	3.52908e-05	0	0	3.53694e-05	0	0.000156348	0
D_0__Bacteria;D_1__Latescibacteria;Other	0.000123254	0.000658075	0.000851789	0.000158809	0.000364248	0	0.000141478	0	0.000437774	0.000246419
D_0__Bacteria;D_1__Lentisphaerae;D_2__Lentisphaeria	0	0	0	0	0	0	0	0	3.12695e-05	0
D_0__Bacteria;D_1__Lentisphaerae;D_2__Oligosphaeria	0	0	3.1163e-05	5.29362e-05	2.80191e-05	0.000224517	3.53694e-05	0	3.12695e-05	3.08024e-05
D_0__Bacteria;D_1__Lentisphaerae;Other	0	0	0	0	5.60381e-05	0	3.53694e-05	0	0	0
D_0__Bacteria;D_1__MAT-CR-M4-B07;D_2__uncultured bacterium	0	0	0	0	0	0	3.53694e-05	0	0	0
D_0__Bacteria;D_1__Marinimicrobia (SAR406 clade);D_2__uncultured bacterium	4.10846e-05	5.48396e-05	3.1163e-05	1.76454e-05	0	0	3.53694e-05	0	3.12695e-05	3.08024e-05
D_0__Bacteria;D_1__Marinimicrobia (SAR406 clade);Other	0	0	0	0	0	0	3.53694e-05	0	0	0
D_0__Bacteria;D_1__Nitrospinae;D_2__Nitrospinia	0	0	0	0	0.000952648	0.00112259	0	0	0.000250156	3.08024e-05
D_0__Bacteria;D_1__Nitrospinae;D_2__P9X2b3D02	0	0	0	0	5.60381e-05	0	0	0	0	0
D_0__Bacteria;D_1__Nitrospirae;D_2__4-29-1	0	0	1.03877e-05	0	0	0	0	0	0	0
D_0__Bacteria;D_1__Nitrospirae;D_2__BMS9AB35	0	0	0	0	0	0	0	0	3.12695e-05	0
D_0__Bacteria;D_1__Nitrospirae;D_2__Nitrospira	2.05423e-05	0.000109679	0.00353181	0.000441135	0.0108994	0.00112259	7.07389e-05	0	0.000187617	0.00012321
D_0__Bacteria;D_1__Nitrospirae;D_2__Thermodesulfovibrionia	0.00250616	0.0200713	0.00285661	0.00215274	0.000168114	0.000673552	0.000212217	0	0.000125078	0.000523641
D_0__Bacteria;D_1__Omnitrophicaeota;D_2__Omnitrophia	2.05423e-05	0.000274198	0.000779075	0.00065288	0.000924629	0.000449035	0.000247586	0	3.12695e-05	3.08024e-05
D_0__Bacteria;D_1__Omnitrophicaeota;D_2__uncultured bacterium	0	0	3.1163e-05	0	8.40572e-05	0	0	0	0	6.16048e-05
D_0__Bacteria;D_1__Omnitrophicaeota;Other	2.05423e-05	0.000164519	0.000280467	0.00022939	0.000980667	0	3.53694e-05	0	6.25391e-05	6.16048e-05
D_0__Bacteria;D_1__PAUC34f;D_2__uncultured bacterium	0	0	0	1.76454e-05	0	0.000224517	0	0	0	0
D_0__Bacteria;D_1__PAUC34f;Other	0	0	4.15507e-05	0	0.000812553	0.000224517	0	0	0	0
D_0__Bacteria;D_1__Patescibacteria;D_2__ABY1	0	0	0	0	2.80191e-05	0	0.000389064	0	3.12695e-05	0
D_0__Bacteria;D_1__Patescibacteria;D_2__Gracilibacteria	2.05423e-05	5.48396e-05	1.03877e-05	5.29362e-05	0	0	0.000106108	0	6.25391e-05	0
D_0__Bacteria;D_1__Patescibacteria;D_2__Microgenomatia	0	0	1.03877e-05	3.52908e-05	0.00030821	0.000449035	3.53694e-05	0	9.38086e-05	0
D_0__Bacteria;D_1__Patescibacteria;D_2__Parcubacteria	0	0.000164519	9.3489e-05	1.76454e-05	5.60381e-05	0	0	0	0	0
D_0__Bacteria;D_1__Patescibacteria;D_2__WWE3	0	0	0	0	5.60381e-05	0.000224517	0	0	0	0
D_0__Bacteria;D_1__Patescibacteria;D_2__uncultured	0	0	0	0	0	0	3.53694e-05	0	0	0
D_0__Bacteria;D_1__Planctomycetes;D_2__028H05-P-BN-P5	0	0	0	0	0.000448305	0	7.07389e-05	0.000481696	3.12695e-05	0
D_0__Bacteria;D_1__Planctomycetes;D_2__BD7-11	0	0	1.03877e-05	0	0.00030821	0	0.000247586	0	3.12695e-05	0
D_0__Bacteria;D_1__Planctomycetes;D_2__OM190	8.21693e-05	0.000164519	0.0119562	0.00181748	0.00787335	0.000673552	0.000884236	0.000481696	0.000343965	0.000308024
D_0__Bacteria;D_1__Planctomycetes;D_2__Phycisphaerae	0.000842235	0.00131615	0.0815847	0.017716	0.0467638	0.0287382	0.0338839	0.0510597	0.0128205	0.00295703
D_0__Bacteria;D_1__Planctomycetes;D_2__Pla3 lineage	0	0	0.000249304	1.76454e-05	0.000812553	0	0.00060128	0	0	3.08024e-05
D_0__Bacteria;D_1__Planctomycetes;D_2__Pla4 lineage	2.05423e-05	0	0.000363568	7.05816e-05	2.80191e-05	0.000449035	0.000176847	0	0.000343965	3.08024e-05
D_0__Bacteria;D_1__Planctomycetes;D_2__Planctomycetacia	0.00110929	0.00400329	0.0131508	0.00894622	0.0332306	0.00965424	0.00339547	0.00289017	0.00225141	0.00157092
D_0__Bacteria;D_1__Planctomycetes;D_2__SPG12-343-353-B69	0	0	0	0	0	0	0	0	0	3.08024e-05
D_0__Bacteria;D_1__Planctomycetes;D_2__vadinHA49	0	0	0.000373956	0	0.00159709	0.000224517	0.000212217	0	3.12695e-05	9.24072e-05
D_0__Bacteria;D_1__Planctomycetes;Other	0	0	1.03877e-05	0	0.000112076	0	0	0	0	0
D_0__Bacteria;D_1__Poribacteria;D_2__uncultured Planctomycetales bacterium	0	0	0	0	2.80191e-05	0	0	0	0	0
D_0__Bacteria;D_1__Proteobacteria;D_2__Alphaproteobacteria	0.00456039	0.0170003	0.0225101	0.0137105	0.0401793	0.0440054	0.0325752	0.0163776	0.0331144	0.0180194
D_0__Bacteria;D_1__Proteobacteria;D_2__Deltaproteobacteria	0.0033484	0.00690979	0.0209935	0.00848744	0.0170636	0.0193085	0.0141124	0.00722543	0.136085	0.00862467
D_0__Bacteria;D_1__Proteobacteria;D_2__Gammaproteobacteria	0.0279992	0.0442556	0.0487701	0.131405	0.0226114	0.0287382	0.0176493	0.0168593	0.0607567	0.0157708
D_0__Bacteria;D_1__Proteobacteria;D_2__Magnetococcia	0	0	0	0	0	0	0	0	9.38086e-05	0
D_0__Bacteria;D_1__Proteobacteria;D_2__Zetaproteobacteria	0.279006	0.127338	0.249636	0.291026	0.0416363	0.0193085	0.0137587	0.00818882	0.0301126	0.00523641
D_0__Bacteria;D_1__Proteobacteria;Other	0.0130033	0.00712915	0.001849	0.00949322	0.00173718	0.00224517	0.000707389	0	0.0065666	0.000184814
D_0__Bacteria;D_1__Rokubacteria;D_2__NC10	2.05423e-05	0.000164519	2.07753e-05	0.000123518	0	0.000673552	0	0	0	0.000585246
D_0__Bacteria;D_1__Schekmanbacteria;D_2__uncultured bacterium	0	0	1.03877e-05	0	0	0	0	0	0	0
D_0__Bacteria;D_1__Spirochaetes;D_2__Leptospirae	0	0	0.00211908	0.00239977	0.000112076	0.00269421	7.07389e-05	0	0.000500313	0
D_0__Bacteria;D_1__Spirochaetes;D_2__Spirochaetia	6.1627e-05	0	5.19383e-05	1.76454e-05	8.40572e-05	0.000224517	0.000212217	0	6.25391e-05	0.000184814
D_0__Bacteria;D_1__Spirochaetes;D_2__V2072-189E03	0	0	0	0	2.80191e-05	0	0	0	0	0
D_0__Bacteria;D_1__TA06;D_2__uncultured bacterium	0	0	0	0	0	0	0	0	0	3.08024e-05
D_0__Bacteria;D_1__Tenericutes;D_2__Mollicutes	0	0	0	1.76454e-05	0	0	3.53694e-05	0	9.38086e-05	0.00012321
D_0__Bacteria;D_1__Thermotogae;D_2__Thermotogae	4.10846e-05	0.000274198	3.1163e-05	0.000176454	0	0	3.53694e-05	0	0.00963102	0.000184814
D_0__Bacteria;D_1__Verrucomicrobia;D_2__Verrucomicrobiae	0.000328677	0.000877434	0.000519383	0.000352908	0.00123284	0.026044	0.0646907	0.0115607	0.0213258	0.00267981
D_0__Bacteria;D_1__WPS-2;D_2__hydrothermal vent metagenome	0	0	3.1163e-05	1.76454e-05	0	0	0	0	0	3.08024e-05
D_0__Bacteria;D_1__WPS-2;D_2__uncultured bacterium	0	0	0	0	0	0	7.07389e-05	0	0	0
D_0__Bacteria;D_1__WPS-2;Other	0	0	0.000145427	1.76454e-05	0	0	0	0	0	3.08024e-05
D_0__Bacteria;D_1__WS1;Other	0	0	0	0	0	0	3.53694e-05	0	0	0
D_0__Bacteria;D_1__WS2;D_2__uncultured bacterium	0	5.48396e-05	0	0	0	0	0	0	0	0
D_0__Bacteria;D_1__WS2;Other	0	0	1.03877e-05	0	0	0	0	0	0	3.08024e-05
D_0__Bacteria;D_1__Zixibacteria;D_2__uncultured bacterium	2.05423e-05	5.48396e-05	0.00223335	8.8227e-05	0.00339031	0.000673552	0.000106108	0	6.25391e-05	0.00012321
D_0__Bacteria;D_1__Zixibacteria;Other	0	0	0.000498608	8.8227e-05	0.000448305	0	0	0	0	0
D_0__Bacteria;Other;Other	0.000821693	0.00153551	0.00182823	0.00107637	0.00159709	0.000673552	0.00106108	0.00144509	0.00231395	0.000616048
None;Other;Other	0.0699466	0.0768303	0.0702622	0.0459839	0.0582236	0.0734172	0.0530895	0.0467245	0.0873984	0.0415832
Unassigned;Other;Other	0.221857	0.27195	0.243778	0.136893	0.165761	0.259767	0.193294	0.212909	0.208036	0.0658555
