## SupplementalTable6 for "Geochemical and metagenomic characterization of Jinata Onsen, a Proterozoic-analog hot spring, reveals novel microbial diversity including iron-tolerant phototrophs and thermophilic lithotrophs"

### Sheet: DASTool
MAG ID	Predicted taxonomy (from concatenated ribosomal protein phylogeny)	GTDB-Tk taxonomy	Completeness	Contamination	Strain heterogeneity	Genome size (bp)	# of contigs	N50	# trna	% gc	# of coding sequences	Accession	Genbank WGS ID	Predicted optimal growth temperature (°C)
J001	Acidobacteria	d__Bacteria;p__Aquificota;c__Aquificae;o__Aquificales;f__Aquificaceae;g__UBA11096;s__	99.19	0.41	0	1472115	37	72291	42	46.3397	1639	RFFP00000000	Acidobacteria bacterium J001	76.18
J002	Gemmatimonadetes	d__Bacteria;p__;c__;o__;f__;g__;s__	98.84	0	0	4180380	199	33769	46	48.3755	3235	RFFQ00000000	Gemmatimonadetes bacterium J002	37.87
J003	Cyanobacteria, Chroococcales	d__Bacteria;p__Cyanobacteriota;c__Cyanobacteriia;o__Thermosynechococcales;f__Thermosynechococcaceae;g__Thermosynechococcus;s__GCF_000505665.1	97.96	0.94	100	2311962	186	17448	35	53.6512	2254	RFFR00000000	Cyanobacteria bacterium J003	48.34
J004	Caldithrichaeota	d__Bacteria;p__Calditrichota;c__Calditrichia;o__;f__;g__;s__	97.74	1.16	0	3250660	201	25393	37	49.173	2707	RFFS00000000	Calditrichaeota bacterium J004	43.92
J005	Zetaproteobacteria	d__Bacteria;p__Proteobacteria;c__Zetaproteobacteria;o__Mariprofundales;f__Mariprofundaceae;g__;s__	97.4	0.05	0	1551201	107	22386	40	60.6998	1548	RFFT00000000	Zetaproteobacteria bacterium J005	34.57
J006	Hydrogenedentes	d__Bacteria;p__UBA8481;c__UBA8481;o__UBA8481;f__;g__;s__	97.19	3.37	33.33	3207172	145	33408	45	57.4743	2647	RFFU00000000	Candidatus Hydrogenedentes bacterium J006	45.29
J007	Cyanobacteriaa, Oscillatoriales	d__Bacteria;p__Cyanobacteriota;c__Cyanobacteriia;o__Cyanobacteriales;f__Oscillatoriaceae;g__;s__	97.17	1.38	0	5708899	283	28726	65	51.9418	4394	RFFV00000000	Cyanobacteria bacterium J007	23.79
J008	Caldithrichaeota	d__Bacteria;p__Calditrichota;c__Calditrichia;o__RBG-13-44-9;f__;g__;s__	96.7	3.3	66.67	5164407	1438	4793	25	55.0095	3786	RFFW00000000	Calditrichaeota bacterium J008	54.84
J009	Zetaproteobacteria	d__Bacteria;p__Proteobacteria;c__Zetaproteobacteria;o__Mariprofundales;f__Mariprofundaceae;g__;s__	96.61	0	0	1813225	94	28959	41	68.504	1663	RFFX00000000	Zetaproteobacteria bacterium J009	37.92
J010	Actinomyces	d__Bacteria;p__Actinobacteriota;c__Acidimicrobiia;o__Microtrichales;f__UBA11606;g__;s__	96.58	3.13	16.67	3453632	838	5878	32	72.0406	3097	RFFY00000000	Actinomyces sp. J010	37.19
J011	Deinococcus-Thermus	d__Bacteria;p__Deinococcota;c__Deinococci;o__Deinococcales;f__Thermaceae;g__Meiothermus;s__	96.58	0	0	2521039	124	30510	44	65.219	2490	RFFZ00000000	Deinococcus-Thermus bacterium J011	60.43
J012	Bacteroidetes	d__Bacteria;p__Bacteroidota;c__Rhodothermia;o__Rhodothermales;f__RA;g__RA;s__GCF_001518995.2	96.57	6.09	21.43	4374262	815	8737	37	68.1065	3406	RFGA00000000	Bacteroidetes bacterium J012	44.99
J013	Alphaproteobacteria	d__Bacteria;p__Proteobacteria;c__Alphaproteobacteria;o__Rhodobacterales;f__Rhodobacteraceae;g__;s__	96.32	0.2	0	3506261	315	14900	42	71.1252	3315	RFGB00000000	Alphaproteobacteria bacterium J013	46.86
J014	Acidobacteria	d__Bacteria;p__Acidobacteriota;c__Blastocatellia;o__Pyrinomonadales;f__Pyrinomonadaceae;g__;s__	96.15	2.61	0	2794560	47	201909	43	42.8645	2404	RFGC00000000	Acidobacteria bacterium J014	47.52
J015	Alphaproteobacteria	d__Bacteria;p__Proteobacteria;c__Alphaproteobacteria;o__Rhodobacterales;f__Rhodobacteraceae;g__Albidovulum;s__	96.05	3.56	42.86	2820205	557	8084	26	66.6613	2570	RFGD00000000	Alphaproteobacteria bacterium J015	38.92
J016	Deltaproteobacteria	d__Bacteria;p__Myxococcota;c__Polyangia;o__Kofleriales;f__;g__;s__	95.81	3.39	0	5341198	381	21260	59	72.0153	4394	RFGE00000000	Deltaproteobacteria bacterium J016	37.21
J017	Nitrospirae	d__Bacteria;p__Nitrospirota;c__Nitrospiria;o__Nitrospirales;f__UBA8639;g__;s__	95.8	3.02	0	3706191	135	58798	47	54.686	3578	RFGF00000000	Nitrospirae bacterium J017	40.76
J018	Hydrogenedentes	d__Bacteria;p__BRC1;c__UBA8349;o__;f__;g__;s__	95.69	5.06	16.67	3030606	211	26416	45	55.8582	2361	RFGG00000000	Candidatus Hydrogenedentes bacterium J018	55.18
J019	Planctomycetes	d__Bacteria;p__Planctomycetota;c__Phycisphaerae;o__Phycisphaerales;f__SM1A02;g__UBA6054;s__	95.45	2.27	0	3275713	243	53901	40	65.8026	2839	RFGH00000000	Planctomycetes bacterium J019	28.22
J020	Planctomycetes	d__Bacteria;p__Planctomycetota;c__Phycisphaerae;o__Phycisphaerales;f__SM1A02;g__;s__	95.45	1.7	50	2459671	215	17818	40	72.0992	2163	RFGI00000000	Planctomycetes bacterium J020	30.48
J021	Gammaproteobacteria	d__Bacteria;p__Proteobacteria;c__Gammaproteobacteria;o__Enterobacterales;f__;g__;s__	94.91	1.97	14.29	2970005	673	8306	41	51.0031	2779	RFGJ00000000	Gammaproteobacteria bacterium J021	40.5
J022	Planctomycetes	d__Bacteria;p__Planctomycetota;c__Phycisphaerae;o__Phycisphaerales;f__SM1A02;g__;s__	94.89	1.14	100	2832098	292	12615	37	62.0834	2327	RFGK00000000	Planctomycetes bacterium J022	32.15
J023	Acidobacteria	d__Bacteria;p__Acidobacteriota;c__Thermoanaerobaculia;o__;f__;g__;s__	94.87	1.88	0	5342023	500	14311	55	71.2533	4044	RFGL00000000	Acidobacteria bacterium J023	43.69
J024	Armatimonadetes	d__Bacteria;p__Armatimonadota;c__Fimbriimonadia;o__OS-L;f__GBS-DC;g__GBS-DC;s__GBS-DC sp2	94.83	0	0	2502999	221	16690	43	59.0188	2251	RFGM00000000	Armatimonadetes bacterium J024	55.79
J025	Gammaproteobacteria	d__Bacteria;p__Proteobacteria;c__Gammaproteobacteria;o__;f__;g__;s__	94.59	8.72	18.18	3271373	783	6836	35	51.0358	3023	RFGN00000000	Gammaproteobacteria bacterium J025	29.09
J026	Aquificae	d__Bacteria;p__Aquificota;c__Aquificae;o__Aquificales;f__Aquificaceae;g__;s__	94.59	8.1	67.65	1302514	458	3428	17	45.8173	1397	RFGO00000000	Aquificae bacterium J026	70.14
J027	Chloroflexi, Thermofonsia	d__Bacteria;p__Chloroflexota;c__Anaerolineae;o__SBR1031;f__;g__;s__	94.5	0.92	100	3118084	220	19696	40	43.3295	2589	RFGP00000000	Chloroflexi bacterium J027	45.92
J028	Gemmatimonadetes	d__Bacteria;p__Gemmatimonadota;c__Gemmatimonadetes;o__SG8-23;f__;g__;s__	94.38	5.13	0	3179269	831	5241	41	70.6053	2592	RFGQ00000000	Gemmatimonadetes bacterium J028	37.58
J029	Planctomycetes	d__Bacteria;p__Planctomycetota;c__UBA1135;o__UBA1135;f__UBA1135;g__;s__	94.32	0	0	3038382	186	27386	51	72.4222	2528	RFGR00000000	Planctomycetes bacterium J029	34.86
J030	Zetaproteobacteria	d__Bacteria;p__Proteobacteria;c__Zetaproteobacteria;o__Mariprofundales;f__Mariprofundaceae;g__;s__	94.21	0	0	1463205	123	16751	42	56.6711	1437	RFGS00000000	Zetaproteobacteria bacterium J030	33.12
J031	Nitrospirae	d__Bacteria;p__Nitrospirota;c__Nitrospiria;o__Nitrospirales;f__UBA8639;g__;s__	94.1	3.11	14.29	2769672	273	14752	42	53.5594	2621	RFGT00000000	Nitrospirae bacterium J031	44.82
J032	Deltaproteobacteria	d__Bacteria;p__Myxococcota;c__Polyangia;o__Nannocystales;f__Nannocystaceae;g__;s__	93.87	1.94	33.33	4363651	268	25215	51	70.1786	3607	RFGU00000000	Deltaproteobacteria bacterium J032	35.4
J033	Chloroflexi, Thermofonsia	d__Bacteria;p__Chloroflexota;c__Anaerolineae;o__Promineofilales;f__Promineofilaceae;g__;s__	93.58	2.29	0	4916558	705	16661	36	50.204	3991	RFGV00000000	Chloroflexi bacterium J033	43.59
J034	Bacteroidetes	d__Bacteria;p__Bacteroidota;c__Bacteroidia;o__Flavobacteriales;f__;g__;s__	93.4	5.56	15.79	2449106	741	4750	34	36.7695	2112	RFGW00000000	Bacteroidetes bacterium J034	44.61
J035	Dadabacteria	d__Bacteria;p__Deferrisomatota;c__Deferrisomatia;o__Deferrisomatales;f__Deferrisomataceae;g__Deferrisoma;s__	93.28	2.64	33.33	3175848	1178	3348	30	70.5043	2733	RFGX00000000	Candidatus Dadabacteria bacterium J035	51.83
J036	Chloroflexi, Roseilinea sp.	d__Bacteria;p__Chloroflexota;c__Anaerolineae;o__;f__;g__;s__	93.12	0.1	0	3068507	150	30577	46	63.5757	2641	RFGY00000000	Chloroflexi bacterium J036	49.78
J037	Nitrospirae	d__Bacteria;p__Nitrospirota;c__Thermodesulfovibrionia;o__Thermodesulfovibrionales;f__;g__;s__	93.06	3.07	40	2151215	635	4865	21	44.6046	2063	RFGZ00000000	Nitrospirae bacterium J037	58.93
J038	Chloroflexi, Thermofonsia	d__Bacteria;p__Chloroflexota;c__Anaerolineae;o__SBR1031;f__A4b;g__GCA-2794505;s__GCA_002794505.1	92.66	1.83	50	4145839	502	14863	32	45.5441	3543	RFHA00000000	Chloroflexi bacterium J038	42.78
J039	Chloroflexi, Thermofonsia	d__Bacteria;p__Chloroflexota;c__Anaerolineae;o__SBR1031;f__A4b;g__;s__	92.66	1.83	50	4019038	1250	4051	32	49.405	3512	RFHB00000000	Chloroflexi bacterium J039	49.43
J040	Deltaproteobacteria	d__Bacteria;p__;c__;o__;f__;g__;s__	92.44	1.1	33.33	2054987	258	10656	37	57.4104	1986	RFHC00000000	Deltaproteobacteria bacterium J040	58.65
J041	Bacteroidetes	d__Bacteria;p__Bacteroidota;c__Bacteroidia;o__Chitinophagales;f__Saprospiraceae;g__;s__	92.31	3.05	20	4955795	1307	NA	19	49.4111	3444	RFHD00000000	Bacteroidetes bacterium J041	29.08
J042	Caldithrichaeota	d__Bacteria;p__Calditrichota;c__Calditrichia;o__RBG-13-44-9;f__;g__;s__	92.31	0.13	100	3304504	404	10887	39	55.7555	2648	RFHE00000000	Calditrichaeota bacterium J042	55.49
J043	Chloroflexi, Chloroflexus sp.	d__Bacteria;p__Chloroflexota;c__Chloroflexia;o__Chloroflexales;f__Chloroflexaceae;g__Chloroflexus;s__Chloroflexus aurantiacus	92.14	0.94	0	4598637	282	29168	51	56.4095	3759	RFHF00000000	Chloroflexi bacterium J043	50.34
J044	Gammaproteobacteria	d__Bacteria;p__Proteobacteria;c__Gammaproteobacteria;o__Ectothiorhodospirales;f__;g__;s__	91.7	8.16	27.91	2635962	593	7600	33	63.816	2508	RFHG00000000	Gammaproteobacteria bacterium J044	38.17
J045	Acidobacteria	d__Bacteria;p__Acidobacteriota;c__;o__;f__;g__;s__	91.45	2.74	0	3293798	231	22925	53	71.6666	2658	RFHH00000000	Acidobacteria bacterium J045	46.61
J046	Dadabacteria	d__Bacteria;p__Bdellovibrionota;c__;o__;f__;g__;s__	91.39	1.68	50	2976155	280	15410	44	44.9865	2587	RFHI00000000	Candidatus Dadabacteria bacterium J046	38.82
J047	Gammaproteobacteria	d__Bacteria;p__Proteobacteria;c__Gammaproteobacteria;o__Chromatiales;f__Sedimenticolaceae;g__Monju;s__	91.07	2.81	64.29	2677264	321	11463	31	63.0082	2540	RFHJ00000000	Gammaproteobacteria bacterium J047	34.78
J048	Gammaproteobacteria	d__Bacteria;p__Proteobacteria;c__Gammaproteobacteria;o__Thiohalobacterales;f__;g__;s__	91.02	1.35	37.5	2127556	209	13039	35	68.8698	1977	RFHK00000000	Gammaproteobacteria bacterium J048	47.02
J049	Bacteroidetes	d__Bacteria;p__Bacteroidota;c__Bacteroidia;o__;f__;g__;s__	90.88	2.02	0	6568039	1402	6898	33	59.1269	5103	RFHL00000000	Bacteroidetes bacterium J049	33.38
J050	Acidobacteria	d__Bacteria;p__Acidobacteriota;c__Blastocatellia;o__;f__;g__;s__	90.84	2.56	0	4440908	484	12057	38	58.6567	3711	RFHM00000000	Acidobacteria bacterium J050	52.9
J051	Armatimonadetes	d__Bacteria;p__Armatimonadota;c__Fimbriimonadia;o__Fimbriimonadales;f__Fimbriimonadaceae;g__;s__	90.75	0.16	0	2177600	317	8775	45	60.9372	2052	RFHN00000000	Armatimonadetes bacterium J051	47.32
J052	Planctomycetes	d__Bacteria;p__Planctomycetota;c__Planctomycetes;o__Planctomycetales;f__Planctomycetaceae;g__;s__	90.6	1.12	0	4689227	559	10885	51	65.4466	3200	RFHO00000000	Planctomycetes bacterium J052	42.68
J053	Nitrospirae	d__Bacteria;p__Nitrospirota;c__Thermodesulfovibrionia;o__Thermodesulfovibrionales;f__;g__;s__	90.46	3.66	33.33	2336125	582	NA	28	46.9501	2232	RFHP00000000	Nitrospirae bacterium J053	52.92
J054	Gammaproteobacteria	d__Bacteria;p__Proteobacteria;c__Gammaproteobacteria;o__UBA11654;f__UBA11654;g__;s__	90.33	0.57	0	2574703	222	19982	41	68.0116	2350	RFHQ00000000	Gammaproteobacteria bacterium J054	37.36
J055	Cyanobacteria, Oscillatoriales	d__Bacteria;p__Cyanobacteriota;c__Cyanobacteriia;o__Cyanobacteriales;f__Geitlerinemaceae;g__;s__	90.32	1.09	20	4411415	470	12410	39	50.7409	3939	RFHR00000000	Cyanobacteria bacterium J055	21.01
J056	Deltaproteobacteria	d__Bacteria;p__Myxococcota;c__Myxococcia;o__Myxococcales;f__;g__;s__	89.89	9.28	0	4468021	534	10494	43	69.5933	3623	RFHS00000000	Deltaproteobacteria bacterium J056	38.91
J057	Bacteroidetes	d__Bacteria;p__Bacteroidota;c__Bacteroidia;o__;f__;g__;s__	89.76	1.91	20	6190056	842	8856	33	53.1801	4725	RFHT00000000	Bacteroidetes bacterium J057	35.02
J058	Planctomycetes	d__Bacteria;p__Planctomycetota;c__UBA8742;o__UBA8742;f__UBA8742;g__;s__	89.2	2.27	0	6612693	564	16621	62	71.9197	4946	RFHU00000000	Planctomycetes bacterium J058	42.27
J059	Euryarchaeota	d__Archaea;p__Asgardarchaeota;c__Heimdallarchaeia;o__LC-2;f__LC-2;g__;s__	89.18	8.48	0	5753859	1315	12854	42	42.0495	5136	RFHV00000000	Euryarchaeota archaeon J059	43.36
J060	Euryarchaeota	d__Archaea;p__;c__;o__;f__;g__;s__	88.79	1.87	50	1284962	197	7289	26	55.5884	1453	RFHW00000000	Euryarchaeota archaeon J060	60.11
J061	RIF3	d__Bacteria;p__Schekmanbacteria;c__GWA2-38-11;o__GWA2-38-11;f__;g__;s__	88.75	2.16	0	2771721	374	9434	33	36.3913	2463	RFHX00000000	Candidatus Schekmanbacteria bacterium J061	52.14
J062	Acidobacteria	d__Bacteria;p__Acidobacteriota;c__Blastocatellia;o__Pyrinomonadales;f__Pyrinomonadaceae;g__;s__	88.32	7.91	33.33	3149289	829	5387	34	41.0693	2676	RFHY00000000	Acidobacteria bacterium J062	48.25
J063	Nitrospinae	d__Bacteria;p__Nitrospinota;c__;o__;f__;g__;s__	88.24	4.59	33.33	4182641	994	NA	30	57.6417	3702	RFHZ00000000	Nitrospinae bacterium J063	56.29
J064	Chloroflexi, Thermofonsia	d__Bacteria;p__Chloroflexota;c__Anaerolineae;o__SBR1031;f__A4b;g__GCA-2794595;s__GCA_002794595.1	88.07	0	0	4696223	421	15384	46	52.3711	3999	RFIA00000000	Chloroflexi bacterium J064	40.94
J065	Acidobacteria	d__Bacteria;p__Acidobacteriota;c__;o__;f__;g__;s__	87.61	1.98	16.67	3527177	392	12626	47	72.5011	2886	RFIB00000000	Acidobacteria bacterium J065	39.11
J066	Nitrospirae	d__Bacteria;p__CG2-30-70-394;c__CG2-30-70-394;o__CG2-30-70-394;f__CG2-30-70-394;g__;s__	87.33	6.97	30	2287821	960	2803	22	72.7064	1986	RFIC00000000	Nitrospirae bacterium J066	47.64
J067	Alphaproteobacteria	d__Bacteria;p__Proteobacteria;c__Alphaproteobacteria;o__Sphingomonadales;f__;g__;s__	87.17	9.11	26.47	2591558	794	4618	27	65.1638	2187	RFID00000000	Alphaproteobacteria bacterium J067	50.93
J068	Planctomycetes	d__Bacteria;p__Planctomycetota;c__Planctomycetes;o__Pirellulales;f__Thermoguttaceae;g__;s__	86.71	2.11	50	4697616	1393	4334	26	59.9016	3330	RFIE00000000	Planctomycetes bacterium J068	40.95
J069	Cyanobacteria, Oscillatoriales	d__Bacteria;p__Cyanobacteriota;c__Cyanobacteriia;o__Pseudophormidiales;f__Pseudophormidiaceae;g__O-77;s__	86.67	0.35	50	4612995	626	8587	38	55.4843	3856	RFIF00000000	Cyanobacteria bacterium J069	25.47
J070	Caldithrichaeota	d__Bacteria;p__KSB1;c__UBA2214;o__;f__;g__;s__	86.55	6.98	30	3938901	1147	4429	28	56.5163	3322	RFIG00000000	Calditrichaeota bacterium J070	42.22
J071	Planctomycetes	d__Bacteria;p__Planctomycetota;c__Phycisphaerae;o__UBA1845;f__;g__;s__	86.54	2.27	50	3773157	1220	3800	26	64.5353	2904	RFIH00000000	Planctomycetes bacterium J071	34.18
J072	Woesearchaeota	d__Archaea;p__Nanoarchaeota;c__Woesearchaeia;o__UBA12501;f__;g__;s__	86.45	0.93	0	1055801	103	14333	5	40.1766	1113	RFII00000000	Candidatus Woesearchaeota archaeon J072	48.8
J073	Bacteroidetes	d__Bacteria;p__Bacteroidota;c__Rhodothermia;o__Rhodothermales;f__;g__;s__	86.38	0.64	0	3329625	1077	4016	23	64.9002	2799	RFIJ00000000	Bacteroidetes bacterium J073	48.75
J074	Chlorobi	d__Bacteria;p__Bacteroidota;c__Kapabacteria;o__Kapabacteriales;f__NICIL-2;g__NICIL-2;s__	86.34	0.29	100	1875237	240	9712	40	56.5689	1591	RFIK00000000	Chlorobi bacterium J074	41.08
J075	Caldithrichaeota	d__Bacteria;p__Calditrichota;c__Calditrichia;o__RBG-13-44-9;f__;g__;s__	86.26	1.1	0	3584489	587	7299	35	43.2207	2902	RFIL00000000	Calditrichaeota bacterium J075	51.36
J076	Chloroflexi, Thermofonsia	d__Bacteria;p__Chloroflexota;c__Anaerolineae;o__SBR1031;f__UBA2796;g__GCA-2794555;s__GCA_002794555.1	86.24	0.92	0	3198081	339	12124	44	59.3421	2717	RFIM00000000	Chloroflexi bacterium J076	50.25
J077	Bacteroidetes	d__Bacteria;p__Bacteroidota;c__Bacteroidia;o__;f__;g__;s__	85.96	5.37	57.14	2112150	735	3515	23	57.0041	1828	RFIN00000000	Bacteroidetes bacterium J077	49.98
J078	Deltaproteobacteria	d__Bacteria;p__Desulfuromonadota;c__Desulfuromonadia;o__Desulfuromonadales;f__;g__;s__	84.49	1.47	55.56	2360906	572	6800	28	61.1894	2214	RFIO00000000	Deltaproteobacteria bacterium J078	34.28
J079	Thaumarchaeota	d__Archaea;p__Crenarchaeota;c__Nitrososphaeria;o__Nitrososphaerales;f__;g__;s__	84.43	2.5	60	1111745	434	3037	9	32.563	1236	RFIP00000000	Thaumarchaeota archaeon J079	57.29
J080	Planctomycetes	d__Bacteria;p__Planctomycetota;c__Planctomycetes;o__Pirellulales;f__Pirellulaceae;g__;s__	84.05	3.53	33.33	4798254	625	10161	39	60.0983	3433	RFIQ00000000	Planctomycetes bacterium J080	37.06
J081	Alphaproteobacteria	d__Bacteria;p__Proteobacteria;c__Alphaproteobacteria;o__Rhodobacterales;f__Rhodobacteraceae;g__;s__	84.05	1.8	16.67	3687305	590	6974	45	67.6239	3252	RFIR00000000	Alphaproteobacteria bacterium J081	34.07
J082	Chloroflexi, Anaerolineae	d__Bacteria;p__Chloroflexota;c__Anaerolineae;o__Anaerolineales;f__;g__;s__	83.64	2.27	0	2809810	1014	3323	27	58.6015	2264	RFIS00000000	Anaerolineae bacterium J082	49.3
J083	Cyanobacteria, Pleurocapsales	d__Bacteria;p__Cyanobacteriota;c__Cyanobacteriia;o__Cyanobacteriales;f__;g__;s__	83.14	1.09	14.29	2917332	963	3617	19	37.8142	2424	RFIT00000000	Cyanobacteria bacterium J083	23.12
J084	Alphaproteobacteria	d__Bacteria;p__Proteobacteria;c__Alphaproteobacteria;o__Sphingomonadales;f__;g__;s__	82.71	0.47	50	2303013	344	7620	39	64.1161	2005	RFIU00000000	Alphaproteobacteria bacterium J084	41.45
J085	Gammaproteobacteria	d__Bacteria;p__Proteobacteria;c__Gammaproteobacteria;o__Pseudomonadales;f__Hahellaceae;g__;s__	82.7	2.16	25	2780457	380	9246	34	59.2571	2543	RFIV00000000	Gammaproteobacteria bacterium J085	33.6
J086	Chloroflexi	d__Bacteria;p__Chloroflexota;c__Anaerolineae;o__;f__;g__;s__	82.64	3.52	88.89	3922957	1182	NA	23	65.6042	3270	RFIW00000000	Chloroflexi bacterium J086	68.25
J087	Deltaproteobacteria	d__Bacteria;p__UBP10;c__GR-WP33-30;o__;f__;g__;s__	82.56	7.24	25	2626167	776	4231	24	65.2163	2232	RFIX00000000	Deltaproteobacteria bacterium J087	41.73
J088	Dadabacteria	d__Bacteria;p__Nitrospirota_A;c__;o__;f__;g__;s__	82.49	0.05	0	2829385	395	8767	33	62.0518	2509	RFIY00000000	Candidatus Dadabacteria bacterium J088	35.47
J089	SAR406	d__Bacteria;p__Marinisomatota;c__Marinisomatia;o__Marinisomatales;f__UBA8229;g__;s__	81.92	1.65	0	2030398	306	7564	34	55.4065	1762	RFIZ00000000	Candidatus Marinimicrobia bacterium J089	37.08
J090	Alphaproteobacteria	d__Bacteria;p__Proteobacteria;c__Alphaproteobacteria;o__Sphingomonadales;f__;g__;s__	81.89	1.83	0	2458927	301	11483	39	60.374	2258	RFJA00000000	Alphaproteobacteria bacterium J090	35.91
J091	Woesearchaeota	d__Archaea;p__Nanoarchaeota;c__Woesearchaeia;o__UBA10200;f__;g__;s__	81.62	0.93	0	1061499	159	7856	23	47.8834	1074	RFJB00000000	Candidatus Woesearchaeota archaeon J091	45.58
J092	Bacteroidetes	d__Bacteria;p__Bacteroidota;c__Bacteroidia;o__Chitinophagales;f__Saprospiraceae;g__;s__	80.56	3.67	40	3691215	1453	2883	17	60.1931	2577	RFJC00000000	Bacteroidetes bacterium J092	38.95
J093	Verrucomicrobia	d__Bacteria;p__Verrucomicrobiota;c__Verrucomicrobiae;o__Pedosphaerales;f__;g__;s__	80.36	3.72	50	3429669	607	6226	37	67.139	2522	RFJD00000000	Verrucomicrobia bacterium J093	46.96
J094	Hydrogenedentes	d__Bacteria;p__Spirochaetota;c__Leptospirae;o__;f__;g__;s__	80.27	3.37	33.33	2193696	431	5383	24	37.949	1981	RFJE00000000	Candidatus Hydrogenedentes bacterium J094	45.17
J095	Chloroflexi	d__Bacteria;p__Chloroflexota;c__Anaerolineae;o__;f__;g__;s__	79.99	1.1	0	4378693	935	NA	27	56.0644	3619	RFJF00000000	Chloroflexi bacterium J095	39.68
J096	Euryarchaeota	d__Archaea;p__Micrarchaeota;c__Micrarchaeia;o__UBA10214;f__;g__;s__	79.91	2.8	25	644393	87	8659	25	43.467	702	RFJG00000000	Euryarchaeota archaeon J096	49.53
J097	Chloroflexi, Anaerolineae	d__Bacteria;p__Chloroflexota;c__Anaerolineae;o__Anaerolineales;f__envOPS12;g__;s__	79.55	0.1	0	2301826	363	7492	39	60.5001	2103	RFJH00000000	Anaerolineae bacterium J097	61.71
J098	Zetaproteobacteria	d__Bacteria;p__Proteobacteria;c__Zetaproteobacteria;o__Mariprofundales;f__;g__;s__	79.52	4.25	85.71	1415856	696	2191	17	64.4241	1394	RFJI00000000	Zetaproteobacteria bacterium J098	59.06
J099	Bacteroidetes	d__Bacteria;p__Bacteroidota;c__Bacteroidia;o__Chitinophagales;f__Saprospiraceae;g__;s__	79.39	1.01	0	3861117	1286	3491	13	51.1303	2837	RFJJ00000000	Bacteroidetes bacterium J099	30.33
J100	Alphaproteobacteria	d__Bacteria;p__Proteobacteria;c__Alphaproteobacteria;o__Rhizobiales;f__;g__;s__	78.59	9.87	31.58	3194814	1540	2233	26	62.7808	2987	RFJK00000000	Alphaproteobacteria bacterium J100	36.07
J101	Woesearchaeota	d__Archaea;p__Nanoarchaeota;c__Woesearchaeia;o__UBA12501;f__;g__;s__	78.5	0	0	899557	71	17581	21	41.1065	948	RFJL00000000	Candidatus Woesearchaeota archaeon J101	42.22
J102	Chloroflexi, Caldilineae	d__Bacteria;p__Chloroflexota;c__Anaerolineae;o__;f__;g__;s__	78.12	1.83	0	3781645	572	7914	33	62.1144	3096	RFJM00000000	Caldilineae bacterium J102	56.75
J103	Planctomycetes	d__Bacteria;p__Planctomycetota;c__UBA8742;o__;f__;g__;s__	78.1	0.41	50	2705196	548	5216	32	71.7104	2112	RFJN00000000	Planctomycetes bacterium J103	44.75
J104	Woesearchaeota	d__Archaea;p__Nanoarchaeota;c__Woesearchaeia;o__SCGC-AAA011-G17;f__;g__;s__	78.04	0.93	0	843393	106	10480	24	36.048	913	RFJO00000000	Candidatus Woesearchaeota archaeon J104	46.25
J105	Nitrospirae	d__Bacteria;p__Nitrospirota;c__Thermodesulfovibrionia;o__Thermodesulfovibrionales;f__;g__;s__	77.94	7.97	57.89	1720151	861	2173	13	45.7009	1649	RFJP00000000	Nitrospirae bacterium J105	61.84
J106	Parcubacteria	d__Bacteria;p__Patescibacteria;c__Paceibacteria;o__UBA6257;f__;g__;s__	77.87	2.59	50	2135444	708	3991	36	49.8556	2098	RFJQ00000000	Candidatus Parcubacteria bacterium J106	46.64
J107	Dadabacteria	d__Bacteria;p__Bdellovibrionota;c__;o__;f__;g__;s__	77.24	2.2	0	1758628	628	3214	19	36.4312	1395	RFJR00000000	Candidatus Dadabacteria bacterium J107	47.84
J108	Verrucomicrobia	d__Bacteria;p__Verrucomicrobiota;c__Verrucomicrobiae;o__Opitutales;f__;g__;s__	77.16	2.43	83.33	3228840	622	NA	20	65.028	2615	RFJS00000000	Verrucomicrobia bacterium J108	37.53
J109	Alphaproteobacteria	d__Bacteria;p__Proteobacteria;c__Alphaproteobacteria;o__Sphingomonadales;f__;g__;s__	76.91	2.4	33.33	2334784	878	3202	23	63.0606	2085	RFJT00000000	Alphaproteobacteria bacterium J109	30.88
J110	Woesearchaeota	d__Archaea;p__Nanoarchaeota;c__Woesearchaeia;o__SM23-78;f__;g__;s__	76.8	0.22	0	1210546	176	13004	18	51.4557	1121	RFJU00000000	Candidatus Woesearchaeota archaeon J110	41.66
J111	Chloroflexi	d__Bacteria;p__Chloroflexota;c__Anaerolineae;o__;f__;g__;s__	76.15	0.92	0	4062865	798	NA	22	59.8682	3328	RFJV00000000	Chloroflexi bacterium J111	55.41
J112	Planctomycetes	d__Bacteria;p__Planctomycetota;c__UBA8742;o__;f__;g__;s__	75.89	7.23	9.09	3609622	1324	NA	19	40.4561	2547	RFJW00000000	Planctomycetes bacterium J112	42.16
J113	Gammaproteobacteria	d__Bacteria;p__Proteobacteria;c__Gammaproteobacteria;o__UBA7966;f__;g__;s__	75.64	2.23	8.33	2079714	477	NA	28	66.8939	1919	RFJX00000000	Gammaproteobacteria bacterium J113	38.36
J114	Chloroflexi, Caldilineae	d__Bacteria;p__Chloroflexota;c__Anaerolineae;o__;f__;g__;s__	75.16	1.38	50	2243916	480	4994	27	63.5885	1875	RFJY00000000	Caldilineae bacterium J114	69.96
J115	Planctomycetes	d__Bacteria;p__Planctomycetota;c__Phycisphaerae;o__UBA1845;f__;g__;s__	75.15	4.92	40	2727945	639	4900	19	65.1903	2078	RFJZ00000000	Planctomycetes bacterium J115	41.1
J116	Woesearchaeota	d__Archaea;p__Nanoarchaeota;c__Woesearchaeia;o__SM23-78;f__UBA525;g__UBA153;s__	74.84	0.93	100	889737	130	8140	16	56.6921	911	RFKA00000000	Candidatus Woesearchaeota archaeon J116	42.84
J117	Chloroflexi, Caldilineae	d__Bacteria;p__Chloroflexota;c__Anaerolineae;o__Caldilineales;f__;g__;s__	74.55	4.02	66.67	4221517	1940	2367	33	62.6209	3139	RFKB00000000	Caldilineae bacterium J117	50.23
J118	Chloroflexi	d__Bacteria;p__Chloroflexota;c__Anaerolineae;o__;f__;g__;s__	74.44	6.15	10	3970506	733	5827	52	59.3315	3333	RFKC00000000	Chloroflexi bacterium J118	51.15
J119	Parcubacteria	d__Bacteria;p__Patescibacteria;c__Paceibacteria;o__UBA9983;f__Kaiserbacteraceae;g__;s__	74.25	0	0	783444	65	18733	45	54.983	740	RFKD00000000	Candidatus Parcubacteria bacterium J119	54.71
J120	Chloroflexi, Thermoflexia	d__Bacteria;p__Chloroflexota;c__Anaerolineae;o__;f__;g__;s__	74.18	3.5	16.67	2273424	922	2797	17	63.5583	2049	RFKE00000000	Thermoflexia bacterium J120	72.53
J121	Deltaproteobacteria	d__Bacteria;p__Desulfuromonadota;c__Desulfuromonadia;o__Desulfuromonadales;f__;g__;s__	72.67	9	28.57	2182148	915	2768	21	59.1949	1946	RFKF00000000	Deltaproteobacteria bacterium J121	40.76
J122	Deltaproteobacteria	d__Bacteria;p__;c__;o__;f__;g__;s__	72.37	6.37	66.67	4226391	1529	3391	20	62.6059	3076	RFKG00000000	Deltaproteobacteria bacterium J122	43.97
J123	Chloroflexi, Caldilineae	d__Bacteria;p__Chloroflexota;c__Anaerolineae;o__;f__;g__;s__	72.27	4.34	37.5	3580235	1206	3248	11	61.2882	2877	RFKH00000000	Caldilineae bacterium J123	55.26
J124	Bdellovibrio	d__Bacteria;p__Bdellovibrionota;c__Bdellovibrionia;o__Bdellovibrionales;f__UBA1609;g__;s__	72.19	3.78	12.5	1894629	391	NA	25	40.041	1689	RFKI00000000	Bdellovibrio sp. J124	34.45
J125	Deltaproteobacteria	d__Bacteria;p__Myxococcota;c__UBA796;o__UBA796;f__;g__;s__	71.71	0.21	0	4718118	887	5792	44	71.5217	3713	RFKJ00000000	Deltaproteobacteria bacterium J125	35.06
J126	Bacteroidetes	d__Bacteria;p__Bacteroidota;c__Bacteroidia;o__AKYH767;f__;g__;s__	71.46	1.08	0	1539063	556	3240	8	35.7092	1300	RFKK00000000	Bacteroidetes bacterium J126	43.46
J127	Zixibacteria	d__Bacteria;p__Zixibacteria;c__MSB-5A5;o__;f__;g__;s__	70.78	1.63	75	2612856	1280	2177	17	56.0117	2135	RFKL00000000	candidate division Zixibacteria bacterium J127	35.15
J128	Alphaproteobacteria	d__Bacteria;p__Proteobacteria;c__Alphaproteobacteria;o__Rhodobacterales;f__Rhodobacteraceae;g__Maritimibacter;s__	70.26	0.42	100	1956023	380	5489	24	67.0777	1851	RFKM00000000	Alphaproteobacteria bacterium J128	36.25
J129	Chloroflexi, Ardenticatenia	d__Bacteria;p__Chloroflexota;c__Anaerolineae;o__Ardenticatenales;f__Ardenticatenaceae;g__Ardenticatena;s__Ardenticatena maritima	70.22	3.31	20	2605420	465	6140	37	58.2722	2273	RFKN00000000	Ardenticatenia bacterium J129	62.75
J130	Chloroflexi, Anaerolineae	d__Bacteria;p__Chloroflexota;c__Anaerolineae;o__Anaerolineales;f__;g__;s__	70	2.91	25	1780668	344	5546	31	61.0814	1572	RFKO00000000	Anaerolineae bacterium J130	56.68
J131	Aquificae	d__Bacteria;p__Aquificota;c__Aquificae;o__Aquificales;f__Aquificaceae;g__UBA11096;s__	69.62	2.27	12.5	1163864	577	2156	21	46.9673	1271	RFKP00000000	Aquificae bacterium J131	73.66
J132	Planctomycetes	d__Bacteria;p__Planctomycetota;c__UBA8742;o__;f__;g__;s__	68.57	1.08	0	2523738	158	22526	35	47.0884	1877	RFKQ00000000	Planctomycetes bacterium J132	41.03
J133	Deltaproteobacteria	d__Bacteria;p__Myxococcota;c__;o__;f__;g__;s__	67.62	1.18	0	3625414	1089	3844	14	59.6386	3004	RFKR00000000	Deltaproteobacteria bacterium J133	38.13
J134	Alphaproteobacteria	d__Bacteria;p__Proteobacteria;c__Alphaproteobacteria;o__Sphingomonadales;f__;g__;s__	67.59	0.81	0	1824848	339	5896	26	65.7487	1693	RFKS00000000	Alphaproteobacteria bacterium J134	35.93
J135	Dadabacteria	d__Bacteria;p__Bdellovibrionota;c__;o__;f__;g__;s__	67.52	1.54	0	1650290	343	5024	24	43.5798	1412	RFKT00000000	Candidatus Dadabacteria bacterium J135	49.6
J136	Gammaproteobacteria	d__Bacteria;p__Proteobacteria;c__Gammaproteobacteria;o__;f__;g__;s__	67.14	1.81	28.57	1495211	317	4945	11	71.9373	1041	RFKU00000000	Gammaproteobacteria bacterium J136	57.51
J137	Dojkabacteria	d__Bacteria;p__Patescibacteria;c__Dojkabacteria;o__;f__;g__;s__	66.93	1.72	0	744746	117	6917	35	33.6724	615	RFKV00000000	Candidatus Dojkabacteria bacterium J137	44.29
J138	Alphaproteobacteria	d__Bacteria;p__Proteobacteria;c__Alphaproteobacteria;o__Rhodobacterales;f__Rhodobacteraceae;g__Albidovulum;s__	66.88	4.89	23.68	2545975	573	4650	19	67.7599	2415	RFKW00000000	Alphaproteobacteria bacterium J138	41.77
J139	Deltaproteobacteria	d__Bacteria;p__;c__;o__;f__;g__;s__	66.77	2.96	71.43	3423534	1170	3667	22	61.6986	2690	RFKX00000000	Deltaproteobacteria bacterium J139	44.75
J140	Caldithrichaeota	d__Bacteria;p__KSB1;c__UBA2214;o__;f__;g__;s__	66.6	3.36	0	3607749	736	5202	20	41.582	2844	RFKY00000000	Calditrichaeota bacterium J140	52.07
J141	Caldithrichaeota	d__Bacteria;p__KSB1;c__UBA2214;o__;f__;g__;s__	64.8	2.39	40	3389200	1119	3154	18	50.1868	2853	RFKZ00000000	Calditrichaeota bacterium J141	47.4
J142	Dadabacteria	d__Bacteria;p__UBP10;c__GR-WP33-30;o__;f__;g__;s__	64.57	5.15	25	2643848	493	NA	27	64.3511	2277	RFLA00000000	Candidatus Dadabacteria bacterium J142	44.2
J143	Bacteroidetes	d__Bacteria;p__Bacteroidota;c__Bacteroidia;o__Chitinophagales;f__Saprospiraceae;g__GCA-2698985;s__GCA_002698985.1	63.32	2.36	25	3640913	1729	2272	28	51.3547	2767	RFLB00000000	Bacteroidetes bacterium J143	33.81
J144	Pacearchaeota	d__Archaea;p__Nanoarchaeota;c__Woesearchaeia;o__Pacearchaeales;f__UBA73;g__;s__	62.77	2.34	0	994947	270	5298	30	45.779	988	RFLC00000000	Candidatus Pacearchaeota archaeon J144	46.82
J145	Bacteroidetes	d__Bacteria;p__Bacteroidota;c__Bacteroidia;o__Chitinophagales;f__Saprospiraceae;g__;s__	61.99	1.06	9.09	2388737	1250	1953	13	61.4535	1629	RFLD00000000	Bacteroidetes bacterium J145	44.19
J146	Gammaproteobacteria	d__Bacteria;p__Proteobacteria;c__Gammaproteobacteria;o__;f__;g__;s__	60.67	7.62	26.83	1684866	533	4198	28	62.0983	1784	RFLE00000000	Gammaproteobacteria bacterium J146	55.55
J147	Lentisphaerae	d__Bacteria;p__Verrucomicrobiota;c__Lentisphaeria;o__;f__;g__;s__	58.93	4.05	11.11	3744312	1248	3331	13	52.4133	2853	RFLF00000000	Lentisphaerae bacterium J147	37
J148	Parcubacteria	d__Bacteria;p__Patescibacteria;c__ABY1;o__Falkowbacterales;f__UBA12075;g__;s__	58.62	0	0	544665	117	4804	15	40.721	486	RFLG00000000	Candidatus Parcubacteria bacterium J148	41.98
J149	Cyanobacteria, Chroococcales	d__Bacteria;p__Cyanobacteriota;c__Cyanobacteriia;o__Cyanobacteriales;f__Cyanobacteriaceae;g__Cyanobacterium_A;s__	58.6	2.04	13.33	1856249	878	2261	13	37.7668	1306	RFLH00000000	Cyanobacteria bacterium J149	28.43
J150	Chloroflexi, Chloroflexus sp.	d__Bacteria;p__Chloroflexota;c__Chloroflexia;o__Chloroflexales;f__Chloroflexaceae;g__Chloroflexus;s__	57.83	4.45	50	2552340	1415	1860	14	54.153	2138	RFLI00000000	Chloroflexi bacterium J150	53.99
J151	Planctomycetes	d__Bacteria;p__Planctomycetota;c__Phycisphaerae;o__Phycisphaerales;f__SM1A02;g__;s__	57.68	2.34	0	1830351	735	3016	24	67.2795	1460	RFLJ00000000	Planctomycetes bacterium J151	39.94
J152	Woesearchaeota	d__Archaea;p__Nanoarchaeota;c__Woesearchaeia;o__ARS49;f__;g__;s__	57.26	0.93	0	705318	105	8025	23	43.526	782	RFLK00000000	Candidatus Woesearchaeota archaeon J152	50.95
J153	Alphaproteobacteria	d__Bacteria;p__Proteobacteria;c__Alphaproteobacteria;o__Kiloniellales;f__;g__;s__	57.17	0.87	0	2331318	455	5327	23	65.4932	2107	RFLL00000000	Alphaproteobacteria bacterium J153	41.86
J154	Parcubacteria	d__Bacteria;p__Patescibacteria;c__ABY1;o__Uhrbacterales;f__UBA9934;g__;s__	56.27	0.16	0	667217	217	3655	17	39.4626	667	RFLM00000000	Candidatus Parcubacteria bacterium J154	42.95
J155	Nitrospirae	d__Bacteria;p__Nitrospirota;c__Thermodesulfovibrionia;o__;f__;g__;s__	55.36	1.94	0	1165081	595	2043	8	38.5106	978	RFLN00000000	Nitrospirae bacterium J155	58.78
J156	Pacearchaeota	d__Archaea;p__Nanoarchaeota;c__Woesearchaeia;o__Pacearchaeales;f__;g__;s__	54.21	0	0	515978	47	18090	29	38.5414	537	RFLO00000000	Candidatus Pacearchaeota archaeon J156	47.77
J157	Ignavibacteria, Melioribacter sp.	d__Bacteria;p__Bacteroidota;c__Ignavibacteria;o__Ignavibacteriales;f__Melioribacteraceae;g__;s__	53.99	0.05	100	1462115	352	4064	16	36.3883	1326	RFLP00000000	Ignavibacteria bacterium J157	40.99
J158	Aquificae	d__Bacteria;p__Aquificota;c__Aquificae;o__Hydrogenothermales;f__Hydrogenothermaceae;g__Persephonella;s__	52.79	0.59	0	751118	174	4472	16	34.4398	742	RFLQ00000000	Aquificae bacterium J158	66.5
J159	Alphaproteobacteria	d__Bacteria;p__Proteobacteria;c__Alphaproteobacteria;o__Rhodobacterales;f__Rhodobacteraceae;g__Albidovulum;s__	52.37	0	0	1506027	358	4391	17	71.9807	1364	RFLR00000000	Alphaproteobacteria bacterium J159	52.9
J160	Parcubacteria	d__Bacteria;p__Patescibacteria;c__Paceibacteria;o__UBA6257;f__;g__;s__	52.17	6.9	0	2280293	1099	2134	24	54.991	2295	RFLS00000000	Candidatus Parcubacteria bacterium J160	47.64
J161	Aquificae	d__Bacteria;p__Aquificota;c__Aquificae;o__Hydrogenothermales;f__Hydrogenothermaceae;g__;s__	50.79	1.63	25	553296	190	3568	17	30.4878	610	RFLT00000000	Aquificae bacterium J161	64.95
J162	Chloroflexi, Thermofonsia	d__Bacteria;p__Chloroflexota;c__Anaerolineae;o__Promineofilales;f__Promineofilaceae;g__;s__	44.32	0	0				13	50.5548	1044	RFLU00000000	Candidatus Thermofonsia bacterium J162	43.44
