## SupplementalTable7 for "Geochemical and metagenomic characterization of Jinata Onsen, a Proterozoic-analog hot spring, reveals novel microbial diversity including iron-tolerant phototrophs and thermophilic lithotrophs"

### Sheet: Sheet1
	A-family Heme Copper O2 Reductase	B-family Heme Copper O2 Reductase	C-family Heme Copper O2 Reductase	Alternative Complex III	bc Complex III	rubisco	Hydrogenase	Cyc2 cytochrome	pioA
J004	-	-	-	+	+	+	-	-	-
J005	-	-	+	+	+	-	-	+	-
J008	+	-	+	+	+	+	+	-	-
J009	-	-	+	+	-	+	-	+	-
J027	+	-	-	-	+	-	-	-	-
J030	-	-	-	-	+	-	-	-	-
J033	+	+	-	+	+	-	-	-	-
J036	+	+	-	-	+	-	-	-	-
J038	+	-	-	-	+	-	-	-	-
J039	+	+	-	-	+	-	-	-	-
J042	+	-	+	+	-	+	+	-	-
J064	+	-	-	+	+	-	-	-	-
J070	+	-	+	+	+	-	-	-	-
J075	+	-	-	+	+	-	-	-	+
J076	+	-	-	-	+	-	-	-	-
J082	+	-	-	-	-	-	-	-	-
J095	+	-	-	+	+	+	+	-	-
J097	+	+	-	+	+	-	-	-	-
J098	-	-	+	+	+	+	-	+	-
J111	+	-	-	+	+	-	-	-	-
J114	+	-	-	+	-	+	+	-	-
J123	+	-	-	+	+	-	-	-	-
J129	+	+	-	-	+	-	-	-	-
J130	+	+	-	+	+	-	-	-	-
J140	+	-	-	+	+	-	-	-	-
J141	+	-	-	+	+	+	-	-	-
